# Direct Genome-Scale Screening of *Gluconobacter oxydans* B58 for Rare Earth Element Bioleaching

**DOI:** 10.1101/2024.06.10.598312

**Authors:** Sabrina Marecos, Brooke Pian, Sean A. Medin, Alexa Schmitz, Mingming Wu, J. Brian Balta, Esteban Gazel, Megan Holycross, Matthew C. Reid, Buz Barstow

## Abstract

The transition to a sustainable energy economy will require an enormous increase in the supply of rare earth elements (REE). Bioleaching offers a promising alternative to conventional hydrometallurgical methods for REE extraction from low-grade ores. However, exploiting this potential remains challenging due to large gaps in our understanding of the genetics involved, and inadequate biological tools to address them. We generated a highly non-redundant whole genome knockout collection for the bioleaching microbe *Gluconobacter oxydans* B58, reducing redundancy by 85% compared to the previous best collection. This new collection was directly screened for bioleaching neodymium from a synthetic monazite powder, identifying 89 genes important for bioleaching, 68 of which have not previously been associated with this mechanism. We conducted bench-scale experiments to validate the extraction efficiency of promising strains: 8 demonstrated significant increases in bioleaching by up to 111% (*G. oxydans* δ*GO_1598*, a disruption of the gene encoding the orotate phosphoribosyltransferase enzyme PyrE), and one strain significantly reduced it by 97% (δ*GO_1096*, a disruption of the gene encoding the GTP-binding protein TypA). Notable changes in biolixiviant pH were only observed for 3 strains, suggesting an important role for non-acid mechanisms in bioleaching. These findings provide valuable insights into further enhancing REE-bioleaching by *G. oxydans*’ through targeted genetic engineering.
