## Supplementary material for "Direct Genome-Scale Screening of *Gluconobacter oxydans* B58 for Rare Earth Element Bioleaching": Supplementary Data S3.xlsx

### Sheet: S3
Supplementary Data S3. Absorbance Data collected through preliminary survey of G. oxydans B58 Quality-Controlled Whole Genome Knockout Collection with Mon1.
Replicate 1
Plate Number	A1	C1	E1	G1	B2	D2	F2	H2	A3	C3	E3	G3	B4	D4	F4	H4	A5	C5	E5	G5	B6	D6	F6	H6	A7	C7	E7	G7	B8	D8	F8	H8	A9	C9	E9	G9	B10	D10	F10	H10	A11	C11	E11	G11	B12	D12	F12	H12
1	0.311	0.307	0.311	0.354	0.302	0.319	0.285	0.293	0.298	0.285	0.351	0.296	0.31	0.287	0.325	0.27	0.266	0.287	0.313	0.325	0.326	0.251	0.326	0.321	0.329	0.268	0.32	0.245	0.332	0.296	0.297	0.335	0.289	0.257	0.256	0.282	0.329	0.295	0.281	0.297	0.297	0.317	0.336	0.319	0.279	0.323	0.29	0.318
2	0.046	0.322	0.315	0.327	0.305	0.34	0.274	0.337	0.291	0.322	0.348	0.361	0.336	0.304	0.318	0.34	0.307	0.324	0.378	0.343	0.346	0.295	0.352	0.305	0.296	0.315	0.348	0.351	0.293	0.364	0.363	0.278	0.31	0.356	0.352	0.311	0.363	0.342	0.331	0.317	0.302	0.356	0.344	0.311	0.301	0.293	0.298	0.303
3	0.352	0.343	0.325	0.284	0.302	0.327	0.334	0.297	0.276	0.278	0.308	0.291	0.38	0.3	0.279	0.334	0.368	0.327	0.32	0.315	0.311	0.346	0.344	0.314	0.284	0.321	0.328	0.328	0.333	0.337	0.321	0.293	0.309	0.318	0.047	0.292	0.329	0.301	0.317	0.056	0.281	0.341	0.314	0.265	0.291	0.293	0.334	0.334
4	0.319	0.272	0.307	0.354	0.32	0.344	0.315	0.309	0.322	0.359	0.307	0.332	0.326	0.311	0.309	0.354	0.305	0.27	0.325	0.282	0.328	0.334	0.285	0.047	0.294	0.343	0.296	0.322	0.329	0.048	0.302	0.312	0.283	0.318	0.298	0.301	0.31	0.303	0.285	0.314	0.289	0.314	0.3	0.305	0.385	0.328	0.333	0.304
5	0.3	0.274	0.288	0.301	0.257	0.046	0.229	0.294	0.289	0.276	0.316	0.259	0.32	0.301	0.261	0.328	0.26	0.304	0.3	0.299	0.3	0.287	0.35	0.279	0.293	0.338	0.299	0.286	0.31	0.322	0.28	0.274	0.271	0.305	0.336	0.25	0.328	0.284	0.274	0.285	0.286	0.289	0.321	0.047	0.304	0.299	0.276	0.29
6	0.318	0.321	0.324	0.301	0.298	0.296	0.298	0.342	0.33	0.317	0.315	0.307	0.309	0.325	0.254	0.282	0.336	0.325	0.309	0.317	0.308	0.324	0.256	0.316	0.251	0.328	0.3	0.31	0.333	0.33	0.305	0.328	0.337	0.333	0.326	0.332	0.355	0.327	0.324	0.294	0.342	0.349	0.296	0.33	0.319	0.329	0.345	0.325
7	0.321	0.307	0.325	0.287	0.322	0.308	0.336	0.287	0.286	0.26	0.308	0.298	0.321	0.306	0.314	0.284	0.338	0.303	0.33	0.312	0.048	0.322	0.337	0.302	0.316	0.271	0.304	0.302	0.315	0.295	0.323	0.277	0.298	0.341	0.268	0.331	0.319	0.29	0.302	0.286	0.333	0.322	0.296	0.287	0.302	0.315	0.304	0.326
8	0.331	0.317	0.312	0.339	0.322	0.048	0.308	0.313	0.312	0.317	0.298	0.305	0.302	0.311	0.298	0.311	0.344	0.331	0.304	0.298	0.333	0.302	0.317	0.212	0.323	0.305	0.295	0.29	0.289	0.315	0.047	0.283	0.311	0.344	0.323	0.299	0.325	0.311	0.325	0.308	0.341	0.294	0.325	0.284	0.326	0.309	0.327	0.297
9	0.327	0.255	0.326	0.34	0.302	0.321	0.303	0.315	0.303	0.301	0.33	0.323	0.374	0.33	0.307	0.323	0.342	0.319	0.319	0.26	0.293	0.374	0.306	0.052	0.326	0.313	0.249	0.306	0.3	0.311	0.295	0.334	0.317	0.302	0.336	0.289	0.296	0.332	0.296	0.332	0.295	0.309	0.317	0.324	0.325	0.305	0.315	0.299
10	0.282	0.287	0.28	0.293	0.293	0.307	0.256	0.307	0.299	0.29	0.231	0.316	0.285	0.314	0.27	0.305	0.298	0.303	0.282	0.28	0.295	0.285	0.272	0.304	0.268	0.284	0.285	0.28	0.274	0.29	0.28	0.283	0.269	0.282	0.278	0.279	0.3	0.313	0.294	0.269	0.304	0.306	0.28	0.297	0.31	0.278	0.309	0.289
11	0.268	0.313	0.264	0.317	0.327	0.297	0.31	0.254	0.277	0.313	0.28	0.3	0.294	0.286	0.305	0.318	0.295	0.297	0.303	0.293	0.317	0.283	0.297	0.319	0.307	0.307	0.276	0.278	0.311	0.358	0.051	0.298	0.318	0.316	0.325	0.336	0.345	0.304	0.339	0.324	0.305	0.325	0.304	0.324	0.309	0.325	0.301	0.327
12	0.346	0.32	0.351	0.321	0.365	0.328	0.328	0.327	0.314	0.313	0.312	0.335	0.304	0.323	0.363	0.305	0.328	0.328	0.303	0.336	0.322	0.349	0.329	0.316	0.299	0.32	0.287	0.287	0.318	0.338	0.318	0.294	0.338	0.346	0.315	0.314	0.302	0.302	0.277	0.282	0.313	0.308	0.315	0.323	0.291	0.295	0.322	0.272
13	0.333	0.28	0.293	0.338	0.331	0.29	0.329	0.302	0.298	0.319	0.323	0.282	0.343	0.311	0.284	0.321	0.323	0.308	0.293	0.308	0.317	0.327	0.288	0.328	0.328	0.321	0.304	0.326	0.326	0.304	0.295	0.325	0.335	0.304	0.31	0.327	0.354	0.301	0.311	0.317	0.333	0.318	0.305	0.308	0.295	0.325	0.309	0.205
14	0.322	0.346	0.296	0.317	0.308	0.305	0.333	0.337	0.344	0.306	0.305	0.318	0.308	0.315	0.305	0.316	0.336	0.298	0.299	0.311	0.313	0.312	0.323	0.32	0.26	0.258	0.33	0.319	0.324	0.275	0.27	0.287	0.288	0.327	0.316	0.252	0.312	0.306	0.297	0.308	0.297	0.317	0.317	0.292	0.283	0.3	0.3	0.287
15	0.258	0.286	0.309	0.311	0.287	0.267	0.284	0.294	0.275	0.311	0.307	0.273	0.321	0.218	0.274	0.256	0.312	0.287	0.294	0.32	0.298	0.275	0.315	0.291	0.284	0.292	0.301	0.267	0.278	0.272	0.283	0.267	0.266	0.3	0.316	0.303	0.321	0.334	0.282	0.306	0.24	0.292	0.307	0.281	0.294	0.292	0.315	0.319
16	0.247	0.23	0.206	0.281	0.269	0.294	0.267	0.298	0.278	0.279	0.276	0.282	0.258	0.303	0.289	0.271	0.245	0.321	0.31	0.278	0.29	0.331	0.256	0.255	0.259	0.307	0.314	0.323	0.273	0.313	0.316	0.252	0.27	0.332	0.317	0.284	0.275	0.316	0.311	0.285	0.27	0.291	0.307	0.288	0.277	0.241	0.267	0.25
17	0.314	0.332	0.271	0.3	0.333	0.326	0.313	0.285	0.303	0.342	0.304	0.312	0.32	0.319	0.318	0.313	0.269	0.323	0.326	0.322	0.311	0.319	0.328	0.314	0.316	0.338	0.343	0.321	0.339	0.343	0.319	0.303	0.249	0.308	0.35	0.332	0.32	0.32	0.325	0.301	0.313	0.312	0.32	0.301	0.294	0.312	0.254	0.289
18	0.392	0.297	0.329	0.322	0.289	0.296	0.279	0.334	0.308	0.297	0.239	0.308	0.286	0.342	0.233	0.3	0.306	0.27	0.27	0.353	0.286	0.258	0.365	0.276	0.321	0.259	0.34	0.292	0.315	0.286	0.338	0.341	0.377	0.316	0.25	0.296	0.298	0.351	0.229	0.29	0.329	0.315	0.279	0.352	0.328	0.37	0.288	0.361
19	0.317	0.312	0.306	0.313	0.321	0.309	0.318	0.313	0.352	0.293	0.319	0.317	0.283	0.277	0.292	0.288	0.325	0.299	0.284	0.304	0.295	0.312	0.306	0.289	0.304	0.289	0.279	0.306	0.309	0.317	0.327	0.287	0.304	0.313	0.291	0.308	0.318	0.308	0.305	0.301	0.298	0.329	0.337	0.291	0.281	0.329	0.305	0.303
20	0.318	0.294	0.296	0.326	0.308	0.335	0.28	0.316	0.304	0.284	0.295	0.343	0.313	0.304	0.321	0.313	0.29	0.316	0.29	0.311	0.287	0.321	0.304	0.308	0.275	0.354	0.319	0.31	0.282	0.279	0.282	0.276	0.317	0.28	0.323	0.324	0.307	0.318	0.332	0.3	0.321	0.311	0.3	0.329	0.282	0.298	0.294	0.298
21	0.314	0.287	0.305	0.327	0.283	0.282	0.323	0.299	0.285	0.301	0.301	0.296	0.287	0.309	0.304	0.301	0.324	0.31	0.295	0.299	0.275	0.306	0.325	0.315	0.308	0.327	0.304	0.308	0.305	0.322	0.301	0.284	0.314	0.045	0.323	0.336	0.321	0.306	0.294	0.308	0.276	0.301	0.294	0.307	0.284	0.28	0.314	0.288
22	0.334	0.282	0.274	0.279	0.312	0.295	0.295	0.274	0.242	0.304	0.291	0.294	0.299	0.291	0.294	0.272	0.272	0.296	0.287	0.296	0.304	0.045	0.281	0.272	0.313	0.282	0.286	0.285	0.304	0.306	0.285	0.281	0.278	0.291	0.298	0.291	0.294	0.293	0.267	0.299	0.299	0.297	0.286	0.29	0.235	0.311	0.284	0.319
23	0.302	0.294	0.293	0.307	0.319	0.286	0.287	0.266	0.276	0.292	0.249	0.281	0.265	0.303	0.288	0.256	0.253	0.267	0.286	0.301	0.284	0.314	0.31	0.317	0.308	0.288	0.296	0.302	0.271	0.289	0.316	0.302	0.29	0.258	0.287	0.315	0.291	0.289	0.3	0.278	0.266	0.292	0.311	0.283	0.287	0.298	0.269	0.3
24	0.277	0.336	0.3	0.299	0.268	0.286	0.277	0.272	0.286	0.275	0.281	0.28	0.29	0.292	0.267	0.297	0.306	0.337	0.298	0.261	0.297	0.29	0.285	0.309	0.27	0.327	0.221	0.313	0.262	0.314	0.296	0.279	0.261	0.274	0.273	0.297	0.313	0.314	0.294	0.288	0.259	0.304	0.267	0.307	0.293	0.289	0.279	0.27
25	0.325	0.333	0.311	0.299	0.328	0.297	0.311	0.293	0.303	0.308	0.326	0.323	0.262	0.304	0.281	0.311	0.286	0.266	0.269	0.266	0.287	0.278	0.281	0.335	0.318	0.285	0.301	0.283	0.314	0.312	0.279	0.29	0.283	0.289	0.311	0.29	0.265	0.3	0.261	0.288	0.258	0.298	0.291	0.258	0.279	0.282	0.264	0.276
26	0.328	0.331	0.321	0.317	0.329	0.306	0.285	0.316	0.328	0.293	0.31	0.291	0.32	0.326	0.307	0.275	0.33	0.266	0.3	0.329	0.279	0.331	0.324	0.315	0.25	0.324	0.289	0.313	0.301	0.327	0.292	0.29	0.325	0.301	0.27	0.295	0.253	0.301	0.285	0.307	0.273	0.292	0.297	0.313	0.297	0.309	0.292	0.232
27	0.3	0.312	0.326	0.299	0.299	0.262	0.297	0.328	0.275	0.282	0.333	0.3	0.242	0.32	0.296	0.291	0.285	0.31	0.246	0.302	0.314	0.295	0.33	0.309	0.293	0.332	0.34	0.297	0.303	0.312	0.29	0.321	0.325	0.309	0.291	0.293	0.285	0.335	0.294	0.311	0.311	0.303	0.303	0.293	0.339	0.291	0.286	0.292
28	0.293	0.307	0.265	0.286	0.326	0.312	0.342	0.324	0.268	0.278	0.297	0.284	0.293	0.263	0.294	0.253	0.178	0.282	0.349	0.271	0.274	0.28	0.244	0.251	0.217	0.21	0.324	0.292	0.25	0.269	0.293	0.288	0.273	0.295	0.271	0.236	0.31	0.289	0.31	0.222	0.218	0.238	0.259	0.304	0.265	0.249	0.266	0.27
29	0.315	0.323	0.323	0.326	0.307	0.271	0.295	0.312	0.311	0.303	0.309	0.317	0.295	0.274	0.314	0.298	0.316	0.299	0.274	0.302	0.314	0.292	0.316	0.31	0.301	0.281	0.295	0.321	0.323	0.332	0.295	0.317	0.302	0.303	0.342	0.3	0.319	0.31	0.311	0.306	0.297	0.285	0.32	0.325	0.295	0.306	0.317	0.313
30	0.322	0.312	0.337	0.331	0.335	0.311	0.324	0.306	0.321	0.317	0.324	0.306	0.299	0.299	0.318	0.306	0.306	0.31	0.321	0.312	0.291	0.301	0.311	0.325	0.338	0.315	0.312	0.315	0.286	0.32	0.048	0.312	0.306	0.318	0.317	0.311	0.303	0.306	0.329	0.277	0.322	0.309	0.333	0.305	0.297	0.309	0.301	0.308
31	0.307	0.293	0.336	0.326	0.33	0.329	0.318	0.314	0.319	0.318	0.247	0.3	0.286	0.319	0.302	0.285	0.305	0.3	0.311	0.323	0.316	0.283	0.318	0.319	0.325	0.304	0.307	0.32	0.323	0.296	0.294	0.313	0.304	0.323	0.309	0.323	0.333	0.321	0.294	0.312	0.324	0.318	0.303	0.317	0.304	0.285	0.313	0.311
32	0.326	0.314	0.302	0.323	0.288	0.292	0.294	0.313	0.285	0.303	0.33	0.049	0.265	0.307	0.296	0.294	0.278	0.324	0.319	0.308	0.322	0.311	0.298	0.285	0.274	0.312	0.292	0.303	0.291	0.29	0.321	0.292	0.321	0.313	0.294	0.308	0.321	0.32	0.32	0.312	0.321	0.286	0.321	0.296	0.32	0.307	0.321	0.31
33	0.315	0.299	0.306	0.295	0.256	0.295	0.301	0.277	0.285	0.28	0.316	0.293	0.292	0.325	0.296	0.286	0.287	0.302	0.282	0.296	0.285	0.317	0.299	0.294	0.294	0.269	0.275	0.291	0.307	0.289	0.296	0.298	0.306	0.299	0.289	0.286	0.284	0.294	0.288	0.283	0.283	0.291	0.302	0.302	0.284	0.314	0.28	0.302
34	0.297	0.297	0.289	0.308	0.289	0.294	0.3	0.264	0.265	0.292	0.291	0.297	0.302	0.31	0.299	0.272	0.302	0.292	0.292	0.294	0.281	0.299	0.292	0.307	0.271	0.271	0.281	0.29	0.278	0.306	0.286	0.271	0.284	0.314	0.284	0.256	0.275	0.254	0.325	0.282	0.292	0.308	0.313	0.288	0.315	0.307	0.289	0.308
36	0.303	0.329	0.31	0.3	0.292	0.316	0.285	0.299	0.306	0.304	0.297	0.291	0.302	0.3	0.295	0.316	0.285	0.305	0.287	0.274	0.317	0.312	0.3	0.31	0.289	0.314	0.291	0.313	0.304	0.278	0.292	0.318	0.284	0.297	0.311	0.296	0.307	0.327	0.303	0.315	0.287	0.316	0.239	0.354	0.302	0.282	0.279	0.302
37	0.315	0.31	0.304	0.296	0.318	0.308	0.31	0.308	0.304	0.139	0.295	0.328	0.301	0.31	0.325	0.3	0.3	0.298	0.285	0.324	0.32	0.293	0.302	0.3	0.312	0.292	0.309	0.287	0.311	0.282	0.3	0.289	0.298	0.277	0.295	0.3	0.325	0.315	0.283	0.3	0.276	0.308	0.302	0.292	0.315	0.298	0.321	0.314
38	0.325	0.332	0.337	0.352	0.313	0.33	0.342	0.348	0.324	0.303	0.329	0.308	0.332	0.362	0.053	0.331	0.295	0.313	0.336	0.325	0.332	0.338	0.267	0.33	0.31	0.312	0.325	0.314	0.327	0.317	0.352	0.34	0.311	0.342	0.314	0.316	0.354	0.333	0.336	0.334	0.338	0.335	0.338	0.334	0.336	0.328	0.344	0.364
39	0.381	0.32	0.328	0.333	0.335	0.351	0.35	0.352	0.362	0.388	0.336	0.347	0.3	0.364	0.329	0.346	0.32	0.354	0.357	0.34	0.338	0.293	0.33	0.324	0.355	0.313	0.36	0.365	0.323	0.343	0.302	0.345	0.37	0.344	0.36	0.274	0.317	0.332	0.345	0.324	0.367	0.334	0.369	0.373	0.335	0.311	0.341	0.337
40	0.351	0.321	0.314	0.337	0.342	0.303	0.319	0.337	0.328	0.34	0.338	0.344	0.306	0.36	0.314	0.363	0.345	0.314	0.38	0.347	0.342	0.289	0.288	0.353	0.324	0.364	0.316	0.347	0.341	0.346	0.305	0.302	0.335	0.325	0.362	0.319	0.324	0.335	0.354	0.301	0.333	0.341	0.326	0.309	0.338	0.318	0.313	0.324
41	0.369	0.345	0.354	0.336	0.27	0.304	0.342	0.322	0.067	0.377	0.345	0.334	0.355	0.333	0.321	0.317	0.27	0.321	0.361	0.349	0.315	0.327	0.316	0.304	0.326	0.335	0.348	0.325	0.347	0.323	0.326	0.318	0.326	0.324	0.334	0.308	0.352	0.301	0.316	0.381	0.329	0.352	0.344	0.351	0.321	0.322	0.324	0.324
42	0.353	0.342	0.371	0.356	0.339	0.33	0.349	0.366	0.348	0.343	0.333	0.294	0.329	0.346	0.299	0.376	0.355	0.365	0.35	0.356	0.332	0.343	0.337	0.363	0.322	0.36	0.33	0.344	0.342	0.339	0.317	0.298	0.308	0.361	0.306	0.377	0.361	0.325	0.334	0.353	0.3	0.354	0.324	0.373	0.352	0.346	0.311	0.34
43	0.348	0.351	0.354	0.331	0.329	0.342	0.328	0.347	0.343	0.29	0.319	0.311	0.338	0.301	0.32	0.297	0.323	0.318	0.316	0.344	0.344	0.319	0.344	0.326	0.355	0.324	0.302	0.323	0.331	0.33	0.314	0.324	0.317	0.333	0.327	0.334	0.332	0.339	0.314	0.368	0.328	0.329	0.327	0.3	0.306	0.342	0.353	0.044
44	0.366	0.333	0.052	0.06	0.347	0.051	0.059	0.047	0.358	0.356	0.046	0.048	0.341	0.064	0.046	0.051	0.339	0.301	0.045	0.045	0.345	0.065	0.05	0.054	0.355	0.363	0.069	0.046	0.35	0.353	0.045	0.047	0.341	0.356	0.046	0.338	0.358	0.045	0.045	0.047	0.333	0.047	0.046	0.045	0.336	0.046	0.061	0.079
45	0.352	0.36	0.33	0.353	0.363	0.349	0.357	0.226	0.361	0.369	0.375	0.349	0.344	0.354	0.337	0.329	0.349	0.341	0.328	0.36	0.316	0.345	0.341	0.341	0.327	0.305	0.348	0.352	0.325	0.332	0.348	0.361	0.329	0.323	0.313	0.364	0.348	0.348	0.35	0.348	0.333	0.339	0.361	0.34	0.351	0.323	0.046	0.322
46	0.319	0.316	0.308	0.333	0.322	0.321	0.324	0.352	0.332	0.3	0.33	0.327	0.317	0.319	0.327	0.327	0.323	0.314	0.307	0.357	0.304	0.327	0.337	0.302	0.316	0.323	0.312	0.321	0.301	0.321	0.317	0.35	0.046	0.316	0.329	0.335	0.333	0.302	0.326	0.344	0.31	0.311	0.341	0.305	0.303	0.346	0.315	0.317
47	0.342	0.343	0.334	0.354	0.344	0.327	0.338	0.389	0.326	0.331	0.339	0.35	0.297	0.304	0.331	0.341	0.334	0.332	0.355	0.327	0.332	0.337	0.345	0.332	0.328	0.338	0.342	0.354	0.346	0.321	0.338	0.349	0.354	0.332	0.341	0.356	0.333	0.335	0.376	0.344	0.337	0.337	0.347	0.34	0.305	0.362	0.338	0.366
48	0.363	0.338	0.326	0.347	0.36	0.328	0.323	0.339	0.34	0.318	0.344	0.348	0.323	0.317	0.325	0.323	0.335	0.306	0.362	0.331	0.339	0.321	0.324	0.355	0.348	0.348	0.34	0.349	0.3	0.334	0.336	0.35	0.31	0.341	0.335	0.343	0.335	0.332	0.344	0.343	0.346	0.326	0.361	0.333	0.326	0.345	0.318	0.319
49	0.312	0.358	0.361	0.343	0.33	0.335	0.34	0.328	0.286	0.333	0.336	0.36	0.346	0.315	0.356	0.316	0.316	0.337	0.32	0.331	0.344	0.327	0.319	0.324	0.329	0.349	0.357	0.357	0.297	0.356	0.331	0.33	0.344	0.322	0.328	0.334	0.349	0.25	0.349	0.344	0.376	0.346	0.337	0.351	0.386	0.331	0.335	0.358
50	0.327	0.335	0.332	0.341	0.303	0.325	0.317	0.328	0.048	0.28	0.333	0.323	0.323	0.323	0.313	0.313	0.32	0.3	0.322	0.305	0.3	0.325	0.3	0.322	0.348	0.312	0.309	0.268	0.338	0.282	0.355	0.32	0.319	0.341	0.343	0.294	0.342	0.312	0.32	0.337	0.331	0.311	0.33	0.251	0.367	0.324	0.324	0.312
51	0.32	0.298	0.283	0.264	0.329	0.294	0.301	0.307	0.316	0.315	0.324	0.32	0.299	0.286	0.31	0.314	0.316	0.321	0.297	0.29	0.297	0.308	0.285	0.299	0.295	0.303	0.322	0.322	0.294	0.313	0.289	0.316	0.275	0.295	0.296	0.321	0.298	0.298	0.292	0.29	0.288	0.305	0.299	0.264	0.291	0.308	0.307	0.304
52	0.317	0.285	0.283	0.308	0.306	0.299	0.281	0.057	0.324	0.318	0.313	0.312	0.296	0.284	0.318	0.348	0.048	0.329	0.322	0.32	0.309	0.322	0.264	0.324	0.301	0.312	0.293	0.341	0.29	0.325	0.059	0.294	0.331	0.311	0.298	0.313	0.343	0.332	0.05	0.307	0.282	0.3	0.307	0.304	0.272	0.311	0.325	0.058
53	0.32	0.331	0.336	0.314	0.305	0.327	0.305	0.322	0.329	0.32	0.326	0.309	0.332	0.317	0.312	0.305	0.308	0.301	0.326	0.266	0.306	0.319	0.306	0.325	0.326	0.301	0.351	0.33	0.325	0.289	0.336	0.333	0.322	0.32	0.302	0.318	0.31	0.325	0.316	0.366	0.048	0.329	0.369	0.332	0.33	0.333	0.353	0.324
54	0.326	0.305	0.046	0.05	0.306	0.307	0.301	0.3	0.313	0.318	0.351	0.328	0.305	0.309	0.321	0.289	0.291	0.31	0.298	0.323	0.306	0.289	0.309	0.313	0.327	0.336	0.297	0.064	0.3	0.316	0.299	0.327	0.341	0.289	0.326	0.301	0.324	0.298	0.295	0.33	0.306	0.294	0.274	0.298	0.296	0.305	0.318	0.326
55	0.334	0.05	0.286	0.321	0.269	0.307	0.302	0.322	0.29	0.309	0.299	0.332	0.291	0.057	0.308	0.278	0.296	0.338	0.34	0.304	0.347	0.087	0.305	0.289	0.313	0.328	0.322	0.314	0.307	0.333	0.31	0.324	0.306	0.056	0.309	0.316	0.298	0.318	0.319	0.319	0.376	0.299	0.326	0.344	0.049	0.32	0.35	0.362
56	0.377	0.328	0.363	0.346	0.313	0.312	0.311	0.332	0.311	0.287	0.337	0.316	0.336	0.33	0.331	0.315	0.322	0.052	0.316	0.346	0.297	0.3	0.304	0.326	0.248	0.337	0.343	0.332	0.328	0.306	0.325	0.342	0.3	0.319	0.321	0.29	0.332	0.326	0.314	0.323	0.311	0.313	0.328	0.31	0.302	0.311	0.321	0.327
57	0.391	0.331	0.334	0.315	0.298	0.346	0.327	0.329	0.327	0.301	0.319	0.329	0.057	0.34	0.339	0.055	0.049	0.331	0.344	0.317	0.329	0.301	0.333	0.318	0.33	0.313	0.322	0.346	0.312	0.307	0.334	0.346	0.3	0.318	0.328	0.313	0.299	0.342	0.326	0.332	0.315	0.314	0.313	0.322	0.31	0.345	0.317	0.313
Replicate 2
Plate Number	A1	C1	E1	G1	B2	D2	F2	H2	A3	C3	E3	G3	B4	D4	F4	H4	A5	C5	E5	G5	B6	D6	F6	H6	A7	C7	E7	G7	B8	D8	F8	H8	A9	C9	E9	G9	B10	D10	F10	H10	A11	C11	E11	G11	B12	D12	F12	H12
1	0.353	0.336	0.314	0.301	0.293	0.306	0.324	0.298	0.344	0.349	0.28	0.335	0.362	0.373	0.337	0.297	0.273	0.337	0.318	0.339	0.331	0.367	0.324	0.308	0.363	0.335	0.289	0.354	0.283	0.266	0.304	0.322	0.317	0.344	0.362	0.302	0.351	0.318	0.27	0.327	0.368	0.335	0.295	0.321	0.284	0.329	0.353	0.357
2	0.323	0.171	0.311	0.199	0.31	0.34	0.309	0.297	0.205	0.336	0.295	0.312	0.296	0.325	0.259	0.312	0.297	0.3	0.332	0.328	0.318	0.309	0.33	0.282	0.342	0.321	0.382	0.318	0.324	0.331	0.257	0.298	0.311	0.3	0.332	0.317	0.318	0.314	0.289	0.288	0.278	0.326	0.275	0.296	0.297	0.321	0.27	0.316
3	0.31	0.332	0.317	0.321	0.35	0.289	0.348	0.309	0.335	0.369	0.373	0.336	0.331	0.377	0.33	0.326	0.328	0.354	0.293	0.324	0.356	0.325	0.337	0.343	0.318	0.353	0.317	0.331	0.332	0.358	0.341	0.309	0.322	0.35	0.055	0.331	0.305	0.356	0.332	0.049	0.32	0.305	0.331	0.354	0.355	0.341	0.326	0.331
4	0.339	0.246	0.257	0.297	0.28	0.309	0.28	0.32	0.322	0.338	0.298	0.347	0.337	0.299	0.288	0.307	0.299	0.309	0.352	0.334	0.297	0.333	0.316	0.05	0.338	0.294	0.327	0.297	0.341	0.296	0.289	0.255	0.314	0.354	0.351	0.309	0.327	0.31	0.31	0.32	0.304	0.292	0.307	0.319	0.291	0.29	0.275	0.323
5	0.309	0.308	0.297	0.293	0.338	0.05	0.322	0.319	0.326	0.329	0.401	0.285	0.259	0.3	0.319	0.294	0.337	0.308	0.317	0.292	0.347	0.326	0.33	0.283	0.321	0.327	0.346	0.304	0.32	0.308	0.321	0.323	0.29	0.29	0.357	0.329	0.327	0.321	0.296	0.341	0.311	0.34	0.299	0.321	0.281	0.403	0.29	0.29
6	0.344	0.331	0.323	0.338	0.306	0.359	0.313	0.333	0.313	0.316	0.318	0.306	0.303	0.33	0.312	0.309	0.336	0.335	0.319	0.346	0.342	0.283	0.351	0.339	0.346	0.329	0.352	0.336	0.322	0.298	0.327	0.335	0.334	0.296	0.331	0.33	0.311	0.319	0.307	0.312	0.316	0.302	0.27	0.293	0.257	0.331	0.283	0.313
7	0.319	0.329	0.303	0.298	0.311	0.293	0.233	0.296	0.269	0.326	0.333	0.329	0.308	0.296	0.308	0.225	0.334	0.305	0.295	0.317	0.074	0.299	0.315	0.263	0.322	0.329	0.298	0.324	0.331	0.313	0.314	0.284	0.371	0.334	0.347	0.302	0.333	0.314	0.305	0.315	0.318	0.305	0.318	0.314	0.308	0.32	0.329	0.325
8	0.325	0.315	0.322	0.274	0.28	0.056	0.257	0.261	0.305	0.259	0.279	0.295	0.272	0.29	0.296	0.313	0.262	0.27	0.287	0.295	0.297	0.292	0.303	0.177	0.264	0.262	0.268	0.287	0.253	0.288	0.052	0.289	0.255	0.28	0.289	0.293	0.273	0.296	0.289	0.262	0.275	0.267	0.292	0.281	0.271	0.262	0.267	0.258
9	0.327	0.255	0.326	0.34	0.302	0.321	0.303	0.315	0.303	0.301	0.33	0.323	0.374	0.33	0.307	0.323	0.342	0.319	0.319	0.26	0.293	0.374	0.306	0.052	0.326	0.313	0.249	0.306	0.3	0.311	0.295	0.334	0.317	0.302	0.336	0.289	0.296	0.332	0.296	0.332	0.295	0.309	0.317	0.324	0.325	0.305	0.315	0.299
10	0.282	0.287	0.28	0.293	0.293	0.307	0.256	0.307	0.299	0.29	0.231	0.316	0.285	0.314	0.27	0.305	0.298	0.303	0.282	0.28	0.295	0.285	0.272	0.304	0.268	0.284	0.285	0.28	0.274	0.29	0.28	0.283	0.269	0.282	0.278	0.279	0.3	0.313	0.294	0.269	0.304	0.306	0.28	0.297	0.31	0.278	0.309	0.289
11	0.268	0.313	0.264	0.317	0.327	0.297	0.31	0.254	0.277	0.313	0.28	0.3	0.294	0.286	0.305	0.318	0.295	0.297	0.303	0.293	0.317	0.283	0.297	0.319	0.307	0.307	0.276	0.278	0.311	0.358	0.051	0.298	0.318	0.316	0.325	0.336	0.345	0.304	0.339	0.324	0.305	0.325	0.304	0.324	0.309	0.325	0.301	0.327
12	0.346	0.32	0.351	0.321	0.365	0.328	0.328	0.327	0.314	0.313	0.312	0.335	0.304	0.323	0.363	0.305	0.328	0.328	0.303	0.336	0.322	0.349	0.329	0.316	0.299	0.32	0.287	0.287	0.318	0.338	0.318	0.294	0.338	0.346	0.315	0.314	0.302	0.302	0.277	0.282	0.313	0.308	0.315	0.323	0.291	0.295	0.322	0.272
13	0.333	0.28	0.293	0.338	0.331	0.29	0.329	0.302	0.298	0.319	0.323	0.282	0.343	0.311	0.284	0.321	0.323	0.308	0.293	0.308	0.317	0.327	0.288	0.328	0.328	0.321	0.304	0.326	0.326	0.304	0.295	0.325	0.335	0.304	0.31	0.327	0.354	0.301	0.311	0.317	0.333	0.318	0.305	0.308	0.295	0.325	0.309	0.205
14	0.322	0.346	0.296	0.317	0.308	0.305	0.333	0.337	0.344	0.306	0.305	0.318	0.308	0.315	0.305	0.316	0.336	0.298	0.299	0.311	0.313	0.312	0.323	0.32	0.26	0.258	0.33	0.319	0.324	0.275	0.27	0.287	0.288	0.327	0.316	0.252	0.312	0.306	0.297	0.308	0.297	0.317	0.317	0.292	0.283	0.3	0.3	0.287
15	0.258	0.286	0.309	0.311	0.287	0.267	0.284	0.294	0.275	0.311	0.307	0.273	0.321	0.218	0.274	0.256	0.312	0.287	0.294	0.32	0.298	0.275	0.315	0.291	0.284	0.292	0.301	0.267	0.278	0.272	0.283	0.267	0.266	0.3	0.316	0.303	0.321	0.334	0.282	0.306	0.24	0.292	0.307	0.281	0.294	0.292	0.315	0.319
16	0.247	0.23	0.206	0.281	0.269	0.294	0.267	0.298	0.278	0.279	0.276	0.282	0.258	0.303	0.289	0.271	0.245	0.321	0.31	0.278	0.29	0.331	0.256	0.255	0.259	0.307	0.314	0.323	0.273	0.313	0.316	0.252	0.27	0.332	0.317	0.284	0.275	0.316	0.311	0.285	0.27	0.291	0.307	0.288	0.277	0.241	0.267	0.25
17	0.314	0.332	0.271	0.3	0.333	0.326	0.313	0.285	0.303	0.342	0.304	0.312	0.32	0.319	0.318	0.313	0.269	0.323	0.326	0.322	0.311	0.319	0.328	0.314	0.316	0.338	0.343	0.321	0.339	0.343	0.319	0.303	0.249	0.308	0.35	0.332	0.32	0.32	0.325	0.301	0.313	0.312	0.32	0.301	0.294	0.312	0.254	0.289
18	0.392	0.297	0.329	0.322	0.289	0.296	0.279	0.334	0.308	0.297	0.239	0.308	0.286	0.342	0.233	0.3	0.306	0.27	0.27	0.353	0.286	0.258	0.365	0.276	0.321	0.259	0.34	0.292	0.315	0.286	0.338	0.341	0.377	0.316	0.25	0.296	0.298	0.351	0.229	0.29	0.329	0.315	0.279	0.352	0.328	0.37	0.288	0.361
19	0.317	0.312	0.306	0.313	0.321	0.309	0.318	0.313	0.352	0.293	0.319	0.317	0.283	0.277	0.292	0.288	0.325	0.299	0.284	0.304	0.295	0.312	0.306	0.289	0.304	0.289	0.279	0.306	0.309	0.317	0.327	0.287	0.304	0.313	0.291	0.308	0.318	0.308	0.305	0.301	0.298	0.329	0.337	0.291	0.281	0.329	0.305	0.303
20	0.318	0.294	0.296	0.326	0.308	0.335	0.28	0.316	0.304	0.284	0.295	0.343	0.313	0.304	0.321	0.313	0.29	0.316	0.29	0.311	0.287	0.321	0.304	0.308	0.275	0.354	0.319	0.31	0.282	0.279	0.282	0.276	0.317	0.28	0.323	0.324	0.307	0.318	0.332	0.3	0.321	0.311	0.3	0.329	0.282	0.298	0.294	0.298
21	0.314	0.287	0.305	0.327	0.283	0.282	0.323	0.299	0.285	0.301	0.301	0.296	0.287	0.309	0.304	0.301	0.324	0.31	0.295	0.299	0.275	0.306	0.325	0.315	0.308	0.327	0.304	0.308	0.305	0.322	0.301	0.284	0.314	0.045	0.323	0.336	0.321	0.306	0.294	0.308	0.276	0.301	0.294	0.307	0.284	0.28	0.314	0.288
22	0.334	0.282	0.274	0.279	0.312	0.295	0.295	0.274	0.242	0.304	0.291	0.294	0.299	0.291	0.294	0.272	0.272	0.296	0.287	0.296	0.304	0.045	0.281	0.272	0.313	0.282	0.286	0.285	0.304	0.306	0.285	0.281	0.278	0.291	0.298	0.291	0.294	0.293	0.267	0.299	0.299	0.297	0.286	0.29	0.235	0.311	0.284	0.319
23	0.302	0.294	0.293	0.307	0.319	0.286	0.287	0.266	0.276	0.292	0.249	0.281	0.265	0.303	0.288	0.256	0.253	0.267	0.286	0.301	0.284	0.314	0.31	0.317	0.308	0.288	0.296	0.302	0.271	0.289	0.316	0.302	0.29	0.258	0.287	0.315	0.291	0.289	0.3	0.278	0.266	0.292	0.311	0.283	0.287	0.298	0.269	0.3
24	0.277	0.336	0.3	0.299	0.268	0.286	0.277	0.272	0.286	0.275	0.281	0.28	0.29	0.292	0.267	0.297	0.306	0.337	0.298	0.261	0.297	0.29	0.285	0.309	0.27	0.327	0.221	0.313	0.262	0.314	0.296	0.279	0.261	0.274	0.273	0.297	0.313	0.314	0.294	0.288	0.259	0.304	0.267	0.307	0.293	0.289	0.279	0.27
25	0.325	0.333	0.311	0.299	0.328	0.297	0.311	0.293	0.303	0.308	0.326	0.323	0.262	0.304	0.281	0.311	0.286	0.266	0.269	0.266	0.287	0.278	0.281	0.335	0.318	0.285	0.301	0.283	0.314	0.312	0.279	0.29	0.283	0.289	0.311	0.29	0.265	0.3	0.261	0.288	0.258	0.298	0.291	0.258	0.279	0.282	0.264	0.276
26	0.328	0.331	0.321	0.317	0.329	0.306	0.285	0.316	0.328	0.293	0.31	0.291	0.32	0.326	0.307	0.275	0.33	0.266	0.3	0.329	0.279	0.331	0.324	0.315	0.25	0.324	0.289	0.313	0.301	0.327	0.292	0.29	0.325	0.301	0.27	0.295	0.253	0.301	0.285	0.307	0.273	0.292	0.297	0.313	0.297	0.309	0.292	0.232
27	0.3	0.312	0.326	0.299	0.299	0.262	0.297	0.328	0.275	0.282	0.333	0.3	0.242	0.32	0.296	0.291	0.285	0.31	0.246	0.302	0.314	0.295	0.33	0.309	0.293	0.332	0.34	0.297	0.303	0.312	0.29	0.321	0.325	0.309	0.291	0.293	0.285	0.335	0.294	0.311	0.311	0.303	0.303	0.293	0.339	0.291	0.286	0.292
28	0.339	0.31	0.28	0.336	0.32	0.321	0.337	0.312	0.319	0.339	0.345	0.311	0.314	0.344	0.33	0.293	0.32	0.313	0.33	0.288	0.301	0.305	0.298	0.332	0.324	0.297	0.347	0.308	0.317	0.322	0.323	0.327	0.274	0.352	0.34	0.31	0.302	0.328	0.323	0.31	0.311	0.325	0.319	0.345	0.294	0.304	0.316	0.334
29	0.31	0.282	0.311	0.303	0.286	0.323	0.306	0.289	0.32	0.323	0.321	0.335	0.276	0.322	0.287	0.275	0.304	0.312	0.331	0.328	0.276	0.296	0.326	0.334	0.295	0.326	0.31	0.329	0.269	0.332	0.32	0.343	0.292	0.3	0.322	0.326	0.314	0.295	0.343	0.328	0.294	0.33	0.331	0.318	0.289	0.326	0.326	0.33
30	0.305	0.322	0.327	0.31	0.34	0.298	0.34	0.305	0.28	0.317	0.321	0.3	0.275	0.331	0.31	0.314	0.301	0.31	0.305	0.288	0.294	0.314	0.322	0.308	0.333	0.275	0.309	0.304	0.275	0.299	0.061	0.317	0.31	0.292	0.309	0.315	0.316	0.328	0.319	0.298	0.312	0.342	0.329	0.303	0.332	0.284	0.325	0.325
31	0.309	0.285	0.277	0.297	0.29	0.291	0.274	0.305	0.286	0.306	0.281	0.308	0.3	0.309	0.298	0.285	0.271	0.316	0.313	0.328	0.309	0.281	0.3	0.27	0.306	0.303	0.302	0.295	0.312	0.332	0.286	0.299	0.297	0.308	0.31	0.317	0.313	0.313	0.315	0.283	0.278	0.332	0.3	0.271	0.315	0.28	0.291	0.276
32	0.32	0.319	0.302	0.306	0.323	0.311	0.299	0.32	0.323	0.291	0.297	0.315	0.301	0.288	0.297	0.306	0.308	0.295	0.288	0.281	0.294	0.171	0.303	0.289	0.331	0.283	0.291	0.267	0.298	0.198	0.317	0.295	0.299	0.299	0.3	0.255	0.308	0.3	0.296	0.288	0.299	0.298	0.305	0.297	0.315	0.296	0.318	0.298
33	0.314	0.294	0.314	0.304	0.289	0.303	0.314	0.276	0.307	0.268	0.301	0.288	0.308	0.293	0.287	0.292	0.273	0.309	0.294	0.269	0.31	0.32	0.294	0.267	0.288	0.312	0.288	0.271	0.293	0.289	0.305	0.305	0.281	0.296	0.312	0.296	0.3	0.288	0.329	0.298	0.298	0.312	0.304	0.295	0.304	0.296	0.321	0.29
34	0.294	0.295	0.291	0.308	0.285	0.31	0.303	0.309	0.311	0.307	0.282	0.293	0.291	0.301	0.311	0.282	0.271	0.308	0.293	0.309	0.305	0.302	0.279	0.289	0.3	0.317	0.299	0.297	0.306	0.295	0.303	0.294	0.303	0.284	0.325	0.289	0.287	0.303	0.313	0.317	0.28	0.294	0.321	0.303	0.291	0.303	0.323	0.289
36	0.291	0.301	0.293	0.317	0.287	0.305	0.316	0.296	0.306	0.282	0.269	0.277	0.276	0.271	0.275	0.343	0.283	0.267	0.295	0.311	0.292	0.278	0.286	0.279	0.303	0.289	0.266	0.291	0.29	0.283	0.294	0.304	0.304	0.289	0.306	0.311	0.296	0.309	0.303	0.291	0.285	0.295	0.24	0.307	0.293	0.292	0.301	0.309
37	0.297	0.307	0.32	0.313	0.299	0.31	0.285	0.308	0.302	0.12	0.298	0.28	0.304	0.307	0.321	0.307	0.298	0.328	0.29	0.296	0.302	0.315	0.328	0.292	0.294	0.307	0.288	0.302	0.294	0.308	0.302	0.299	0.278	0.292	0.302	0.292	0.277	0.307	0.322	0.33	0.296	0.306	0.323	0.304	0.303	0.288	0.295	0.319
38	0.37	0.328	0.292	0.359	0.336	0.334	0.362	0.383	0.326	0.31	0.321	0.344	0.306	0.338	0.046	0.346	0.327	0.333	0.324	0.338	0.304	0.355	0.314	0.33	0.343	0.343	0.346	0.324	0.323	0.335	0.334	0.331	0.349	0.294	0.353	0.323	0.331	0.287	0.298	0.301	0.367	0.316	0.319	0.331	0.341	0.373	0.323	0.295
39	0.346	0.335	0.375	0.376	0.295	0.345	0.335	0.341	0.338	0.342	0.324	0.323	0.302	0.368	0.327	0.341	0.365	0.342	0.323	0.301	0.339	0.324	0.334	0.338	0.345	0.316	0.295	0.295	0.365	0.353	0.331	0.301	0.313	0.311	0.348	0.324	0.344	0.319	0.298	0.326	0.329	0.318	0.333	0.346	0.357	0.342	0.356	0.336
40	0.351	0.322	0.289	0.267	0.33	0.345	0.356	0.308	0.344	0.344	0.363	0.353	0.33	0.36	0.331	0.332	0.342	0.369	0.343	0.378	0.363	0.338	0.344	0.31	0.331	0.388	0.339	0.356	0.315	0.34	0.313	0.313	0.335	0.377	0.346	0.327	0.332	0.329	0.341	0.312	0.301	0.346	0.371	0.355	0.335	0.285	0.335	0.323
41	0.307	0.306	0.306	0.305	0.314	0.334	0.321	0.316	0.067	0.323	0.312	0.296	0.278	0.312	0.329	0.343	0.247	0.322	0.327	0.339	0.293	0.312	0.346	0.331	0.311	0.329	0.308	0.297	0.321	0.341	0.352	0.334	0.325	0.344	0.345	0.346	0.335	0.337	0.341	0.285	0.303	0.339	0.338	0.306	0.293	0.316	0.321	0.309
42	0.325	0.33	0.344	0.344	0.349	0.345	0.327	0.357	0.315	0.354	0.342	0.317	0.357	0.323	0.354	0.321	0.298	0.341	0.35	0.313	0.32	0.291	0.344	0.369	0.32	0.359	0.342	0.329	0.345	0.359	0.335	0.327	0.293	0.338	0.319	0.333	0.33	0.346	0.361	0.36	0.342	0.349	0.354	0.341	0.353	0.351	0.351	0.348
43	0.342	0.355	0.336	0.331	0.318	0.301	0.357	0.325	0.343	0.283	0.351	0.363	0.323	0.345	0.344	0.307	0.312	0.372	0.321	0.371	0.347	0.333	0.337	0.335	0.31	0.344	0.342	0.309	0.343	0.316	0.35	0.348	0.314	0.334	0.335	0.311	0.351	0.327	0.343	0.359	0.329	0.35	0.336	0.334	0.343	0.341	0.349	0.336
44	0.353	0.357	0.05	0.057	0.327	0.049	0.05	0.048	0.329	0.326	0.046	0.046	0.28	0.045	0.057	0.061	0.293	0.323	0.072	0.046	0.287	0.05	0.046	0.049	0.282	0.33	0.051	0.066	0.308	0.08	0.054	0.047	0.331	0.321	0.046	0.344	0.323	0.066	0.047	0.047	0.323	0.055	0.049	0.047	0.325	0.05	0.045	0.046
45	0.333	0.332	0.32	0.286	0.336	0.353	0.318	0.243	0.336	0.329	0.31	0.338	0.336	0.332	0.342	0.345	0.245	0.34	0.307	0.325	0.299	0.332	0.322	0.369	0.345	0.343	0.353	0.339	0.342	0.321	0.318	0.333	0.333	0.323	0.349	0.338	0.321	0.323	0.364	0.322	0.319	0.33	0.348	0.34	0.288	0.296	0.068	0.258
46	0.322	0.366	0.332	0.361	0.365	0.341	0.35	0.373	0.317	0.336	0.305	0.313	0.346	0.273	0.303	0.347	0.329	0.337	0.32	0.31	0.347	0.307	0.342	0.343	0.331	0.3	0.326	0.321	0.31	0.327	0.305	0.319	0.049	0.311	0.315	0.369	0.354	0.328	0.327	0.347	0.325	0.352	0.361	0.346	0.334	0.352	0.358	0.357
47	0.322	0.359	0.324	0.333	0.409	0.288	0.369	0.343	0.332	0.365	0.363	0.344	0.353	0.329	0.326	0.333	0.3	0.357	0.343	0.359	0.356	0.321	0.376	0.338	0.33	0.366	0.33	0.348	0.368	0.322	0.357	0.344	0.322	0.343	0.361	0.332	0.323	0.361	0.324	0.336	0.333	0.348	0.362	0.343	0.324	0.338	0.319	0.36
48	0.334	0.35	0.327	0.314	0.344	0.307	0.336	0.329	0.311	0.309	0.316	0.336	0.33	0.304	0.315	0.365	0.312	0.336	0.319	0.335	0.339	0.309	0.322	0.356	0.316	0.352	0.309	0.313	0.323	0.297	0.308	0.335	0.298	0.332	0.292	0.298	0.348	0.278	0.306	0.324	0.333	0.319	0.333	0.299	0.277	0.309	0.302	0.311
49	0.31	0.335	0.342	0.305	0.318	0.299	0.296	0.325	0.325	0.309	0.348	0.285	0.324	0.304	0.32	0.331	0.302	0.343	0.342	0.311	0.326	0.338	0.303	0.314	0.305	0.344	0.319	0.33	0.329	0.321	0.324	0.333	0.276	0.343	0.328	0.34	0.307	0.319	0.344	0.304	0.321	0.328	0.32	0.295	0.324	0.326	0.327	0.322
50	0.328	0.35	0.381	0.055	0.326	0.333	0.327	0.337	0.064	0.338	0.336	0.348	0.359	0.338	0.299	0.323	0.321	0.359	0.35	0.324	0.326	0.311	0.339	0.325	0.332	0.357	0.352	0.344	0.336	0.302	0.348	0.344	0.329	0.313	0.326	0.327	0.302	0.334	0.325	0.36	0.32	0.341	0.331	0.328	0.3	0.313	0.349	0.402
51	0.313	0.318	0.302	0.309	0.324	0.292	0.293	0.329	0.302	0.311	0.291	0.31	0.311	0.296	0.293	0.284	0.3	0.3	0.314	0.223	0.287	0.287	0.274	0.321	0.307	0.268	0.269	0.298	0.284	0.295	0.304	0.323	0.313	0.287	0.311	0.311	0.308	0.282	0.299	0.32	0.317	0.303	0.281	0.234	0.319	0.31	0.315	0.323
52	0.343	0.346	0.295	0.308	0.313	0.307	0.299	0.066	0.345	0.32	0.332	0.336	0.334	0.337	0.325	0.34	0.051	0.336	0.319	0.336	0.298	0.332	0.331	0.356	0.31	0.347	0.344	0.357	0.33	0.309	0.047	0.321	0.31	0.31	0.356	0.341	0.305	0.317	0.047	0.351	0.302	0.319	0.315	0.339	0.334	0.335	0.335	0.049
53	0.298	0.317	0.323	0.336	0.318	0.315	0.311	0.32	0.313	0.321	0.336	0.326	0.328	0.324	0.267	0.325	0.311	0.31	0.329	0.278	0.301	0.326	0.303	0.327	0.298	0.323	0.336	0.336	0.325	0.308	0.32	0.295	0.306	0.319	0.338	0.316	0.322	0.33	0.303	0.349	0.053	0.34	0.353	0.373	0.363	0.332	0.358	0.047
54	0.298	0.307	0.049	0.047	0.272	0.309	0.291	0.291	0.308	0.283	0.311	0.289	0.271	0.294	0.295	0.264	0.301	0.27	0.287	0.298	0.264	0.311	0.282	0.295	0.295	0.256	0.285	0.046	0.271	0.295	0.298	0.291	0.314	0.295	0.282	0.318	0.28	0.292	0.259	0.261	0.283	0.308	0.281	0.299	0.342	0.309	0.314	0.328
55	0.295	0.047	0.276	0.304	0.3	0.301	0.315	0.309	0.303	0.336	0.321	0.298	0.33	0.046	0.309	0.326	0.318	0.275	0.305	0.312	0.308	0.064	0.324	0.303	0.331	0.285	0.307	0.281	0.332	0.313	0.318	0.319	0.314	0.301	0.311	0.305	0.31	0.321	0.322	0.328	0.321	0.326	0.333	0.284	0.051	0.306	0.337	0.396
56	0.38	0.308	0.332	0.305	0.299	0.309	0.315	0.315	0.311	0.315	0.321	0.335	0.334	0.335	0.332	0.324	0.304	0.334	0.305	0.32	0.33	0.294	0.321	0.293	0.272	0.327	0.345	0.342	0.335	0.329	0.341	0.332	0.306	0.315	0.315	0.336	0.317	0.326	0.333	0.333	0.299	0.322	0.331	0.336	0.347	0.311	0.34	0.349
57	0.308	0.329	0.328	0.333	0.338	0.328	0.309	0.358	0.319	0.35	0.329	0.329	0.051	0.328	0.309	0.05	0.052	0.316	0.305	0.333	0.316	0.287	0.307	0.297	0.34	0.316	0.331	0.339	0.328	0.314	0.325	0.332	0.336	0.342	0.285	0.332	0.31	0.314	0.302	0.342	0.31	0.306	0.321	0.342	0.313	0.341	0.324	0.323
