## Supplementary material for "Direct Genome-Scale Screening of *Gluconobacter oxydans* B58 for Rare Earth Element Bioleaching": Supplementary Data S4.xlsx

### Sheet: S4
Supplementary Data S4. Gene disruptions identified through the genome-scale screen with Arsenazo-III REE-chelating dye not previously implicated in bioleaching.
Gene Identifier	Feature Disrupted	Z-score
GO_19	TonB-dependent receptor	1.7
GO_100	FIG00688016: hypothetical protein	1.7
GO_102	hypothetical protein	2
GO_177	OpgC protein	2
GO_228	hypothetical protein	2.1
GO_231	Glycosidases	1.8
GO_236	Type IV secretory pathway, VirD2 components(relaxase)	1.1
GO_288	hypothetical protein	1.6
GO_454	ATP-DEPENDENT PROTEASE SUBUNIT	1.8
GO_468	Various polyols ABC transporter, ATP-bindingprotein	1.7
GO_562	Integrase	1.7
GO_632	hypothetical protein	2
GO_723	Site-specific recombinase	1.5
GO_737	hypothetical protein	1.6
GO_795	Short-chain dehydrodenase (gene dltE)	1.8
GO_836	DNA integration/recombination/invertion protein	1.6
GO_855	ABC transporter, ATP-binding protein (cluster 5,nickel/peptides/opines) / ABC transporter, ATP-bindingprotein (cluster 5, nickel/peptides/opines)	1.9
GO_878	D-amino acid dehydrogenase (EC 1.4.99.6)	1.9
GO_934	hypothetical protein	1.7
GO_978	Cysteine desulfurase (EC 2.8.1.7)	1.5
GO_1047	Isoquinoline 1-oxidoreductase alpha subunit (EC 1.3.99.16)	1.8
GO_1062	Recombination protein RecR	2.4
GO_1070	hypothetical protein	2.1
GO_1096	GTP-binding protein TypA/BipA	1.4
GO_1109	Transcriptional regulator, LysR family	2
GO_1113	Xanthine and CO dehydrogenases maturation factor,XdhC/CoxF family	2.5
GO_1131	Metal-sensitive transcriptional repressor	1.8
GO_1138	hypothetical protein	1.8
GO_1265	Replicative DNA helicase (DnaB) (EC 3.6.4.12)	1.7
GO_1583	N-acetyl glucosamine transporter, NagP	1.9
GO_1586	TonB-dependent receptor	1.2
GO_1598	Orotate phosphoribosyltransferase (EC 2.4.2.10)	2.2
GO_1617	Glucose 1-dehydrogenase (EC 1.1.1.47)	1.7
GO_1631	hypothetical protein	1.8
GO_1666	hypothetical protein	1.8
GO_1732	hypothetical protein	1.7
GO_1735	Tetrapartite efflux system, outer membrane factorlipoprotein FusA-like	2
GO_1770	ATP:Cob(I)alamin adenosyltransferase (EC2.5.1.17)	1.8
GO_1776	Ribonuclease HI (EC 3.1.26.4)	1.5
GO_1802	hypothetical protein	1.9
GO_1816	Transcriptional regulator, DeoR family	1.6
GO_1878	ATP-dependent Clp protease proteolytic subunit(EC 3.4.21.92)	1.2
GO_1910	Sensory box/GGDEF family protein	1.8
GO_1920	Outer membrane lipoprotein carrier protein LolA	1.9
GO_1957	Thiamin-phosphate pyrophosphorylase (EC 2.5.1.3)	1.8
GO_1968	Formamidopyrimidine-DNA glycosylase (EC 3.2.2.23)	1.6
GO_1991	Efflux ABC transporter for glutathione/L-cysteine, essential for assembly of bd-type respiratory oxidases => CydC subunit	1.8
GO_1995	RNA polymerase sigma factor	1.7
GO_2050	hypothetical protein	2.1
GO_2056	Uncharacterized monothiol glutaredoxinycf64-like	2.2
GO_2077	Anthranilate synthase, aminase component (EC4.1.3.27)	2.4
GO_2119	hypothetical protein	1.3
GO_2123	Glycosyltransferase	1.6
GO_2216	hypothetical protein	1.8
GO_2324	hypothetical protein	1.3
GO_2336	Flagellar basal-body P-ring formation proteinFlgA	1.9
GO_2518	TonB-dependent receptor protein	1.7
GO_2545	Superoxide dismutase [Cu-Zn] precursor (EC1.15.1.1)	1.8
GO_2551	DNA mismatch repair protein MutS	1.8
GO_2555	hypothetical protein	1.8
GO_2568	Excinuclease ABC subunit B	2.1
GO_2597	Acetylglutamate kinase (EC 2.7.2.8)	2
GO_2709	Carboxyl-terminal protease (EC 3.4.21.102)	1.5
GO_2840	Imidazolonepropionase (EC 3.5.2.7)	2
GO_2879	Phage protein	1.8
GO_2937	Putative oxidoreductase	1.6
GO_2946	hypothetical protein	1.6
GO_3188	hypothetical protein	1.8
