## Supplementary material for "Direct Genome-Scale Screening of *Gluconobacter oxydans* B58 for Rare Earth Element Bioleaching": Supplementary Data S5.xlsx

### Sheet: S5
Supplementary Data S5. Raw absorbance data for hit validation screen of REE-bioleaching from Mon2.
Strain	Absorbance
GO_2946	0.272
GO_2946	0.275
GO_2946	0.304
GO_1878	0.268
GO_1878	0.246
GO_1878	0.304
GO_2303	0.048
GO_2303	0.05
GO_2303	0.051
GO_855	0.263
GO_855	0.266
GO_855	0.247
GO_1109	0.248
GO_1109	0.261
GO_1109	0.192
GO_1583	0.262
GO_1583	0.255
GO_1583	0.237
GO_2568	0.271
GO_2568	0.267
GO_2568	0.202
GO_388	0.251
GO_388	0.242
GO_388	0.211
GO_1598	0.237
GO_1598	0.231
GO_1598	0.206
GO_177	0.237
GO_177	0.297
GO_177	0.234
GO_934	0.271
GO_934	0.255
GO_934	0.262
GO_1265	0.244
GO_1265	0.29
GO_1265	0.328
GO_19	0.292
GO_19	0.277
GO_19	0.263
GO_562	0.302
GO_562	0.276
GO_562	0.209
GO_1770	0.283
GO_1770	0.257
GO_1770	0.261
GO_2555	0.282
GO_2555	0.268
GO_2555	0.27
GO_288	0.231
GO_288	0.264
GO_288	0.294
GO_737	0.263
GO_737	0.271
GO_737	0.289
GO_3278	0.232
GO_3278	0.275
GO_3278	0.261
GO_2506	0.262
GO_2506	0.221
GO_2506	0.172
GO_1816	0.302
GO_1816	0.315
GO_1816	0.273
GO_1087	0.209
GO_1087	0.26
GO_1087	0.263
GO_102	0.2
GO_102	0.231
GO_102	0.245
GO_723	0.315
GO_723	0.272
GO_723	0.259
GO_468	0.29
GO_468	0.292
GO_468	0.262
GO_1138	0.274
GO_1138	0.28
GO_1138	0.267
GO_1666	0.276
GO_1666	0.284
GO_1666	0.255
GO_2123	0.291
GO_2123	0.298
GO_2123	0.27
GO_2496	0.292
GO_2496	0.275
GO_2496	0.277
GO_2518	0.238
GO_2518	0.284
GO_2518	0.264
GO_100	0.254
GO_100	0.267
GO_100	0.269
GO_228	0.252
GO_228	0.269
GO_228	0.226
GO_1070	0.266
GO_1070	0.254
GO_1070	0.248
GO_1735	0.267
GO_1735	0.276
GO_1735	0.268
GO_2551	0.291
GO_2551	0.287
GO_2551	0.262
GO_2709	0.276
GO_2709	0.288
GO_2709	0.267
GO_878	0.227
GO_878	0.274
GO_878	0.258
GO_1631	0.281
GO_1631	0.264
GO_1631	0.281
GO_2937	0.264
GO_2937	0.276
GO_2937	0.276
GO_2781	0.052
GO_2781	0.054
GO_2781	0.058
GO_632	0.297
GO_632	0.247
GO_632	0.29
GO_1060	0.234
GO_1060	0.27
GO_1060	0.275
GO_2503	0.248
GO_2503	0.239
GO_2503	0.252
GO_2545	0.271
GO_2545	0.277
GO_2545	0.287
GO_1794	0.264
GO_1794	0.269
GO_1794	0.24
GO_2607	0.27
GO_2607	0.283
GO_2607	0.252
GO_454	0.259
GO_454	0.271
GO_454	0.274
GO_1131	0.264
GO_1131	0.254
GO_1131	0.273
GO_1586	0.296
GO_1586	0.261
GO_1586	0.297
GO_2119	0.289
GO_2119	0.295
GO_2119	0.296
GO_2479	0.289
GO_2479	0.274
GO_2479	0.254
GO_2699	0.277
GO_2699	0.275
GO_2699	0.269
GO_236	0.276
GO_236	0.287
GO_236	0.209
GO_1617	0.277
GO_1617	0.273
GO_1617	0.279
GO_2056	0.245
GO_2056	0.236
GO_2056	0.257
GO_581	0.277
GO_581	0.241
GO_581	0.248
GO_836	0.289
GO_836	0.273
GO_836	0.27
GO_2761	0.262
GO_2761	0.256
GO_2761	0.27
GO_1113	0.259
GO_1113	0.252
GO_1113	0.221
GO_795	0.286
GO_795	0.271
GO_795	0.261
GO_2840	0.284
GO_2840	0.265
GO_2840	0.269
GO_1776	0.272
GO_1776	0.277
GO_1776	0.329
GO_2324	0.258
GO_2324	0.242
GO_2324	0.282
GO_978	0.268
GO_978	0.259
GO_978	0.322
GO_1062	0.26
GO_1062	0.273
GO_1062	0.285
GO_2438	0.2
GO_2438	0.189
GO_2438	0.222
GO_2305	0.069
GO_2305	0.053
GO_2305	0.066
GO_231	0.26
GO_231	0.266
GO_231	0.285
GO_868	0.295
GO_868	0.298
GO_868	0.287
GO_1162	0.29
GO_1162	0.3
GO_1162	0.287
GO_2216	0.292
GO_2216	0.267
GO_2216	0.298
GO_1910	0.264
GO_1910	0.265
GO_1910	0.305
GO_1957	0.27
GO_1957	0.262
GO_1957	0.294
GO_2050	0.288
GO_2050	0.336
GO_2050	0.28
GO_2302	0.233
GO_2302	0.225
GO_2302	0.212
GO_2336	0.268
GO_2336	0.271
GO_2336	0.287
GO_1047	0.274
GO_1047	0.275
GO_1047	0.28
GO_1995	0.272
GO_1995	0.284
GO_1995	0.279
GO_2346	0.243
GO_2346	0.268
GO_2346	0.27
GO_2597	0.287
GO_2597	0.256
GO_2597	0.267
GO_1802	0.299
GO_1802	0.266
GO_1802	0.278
GO_1968	0.29
GO_1968	0.301
GO_1968	0.288
GO_1991	0.268
GO_1991	0.27
GO_1991	0.271
GO_2879	0.29
GO_2879	0.264
GO_2879	0.302
GO_1096	0.209
GO_1096	0.216
GO_1096	0.228
GO_2077	0.301
GO_2077	0.262
GO_2077	0.258
GO_1732	0.317
GO_1732	0.271
GO_1732	0.267
GO_1920	0.253
GO_1920	0.276
GO_1920	0.268
GO_3188	0.309
GO_3188	0.27
GO_3188	0.276
