## Supplementary material for "Direct Genome-Scale Screening of *Gluconobacter oxydans* B58 for Rare Earth Element Bioleaching": Supplementary Data S6.xlsx

### Sheet: S6
Supplementary Data S6. Gene ontology enrichment results for novel disruptions identified through the genome-scale screening of the quality-controlled whole genome knockout collection of G. oxydans with the Arsenazo III REE-chelating dye.
Group	GO.ID	Term	Abbreviated Term	Annotated in Genome	Significant Hits	Expected by Chance	topgoFisher p-value	-log10(p-value)	Genes Contributing to Enriched Gene Ontology
Biological Process	GO:0006289	nucleotide-excision repair	nucleotide-excision repair	5	2	0.1	0.0034	2.46852	GO_1968,GO_2568
Biological Process	GO:0006285	base-excision repair AP site formation	base-excision repair AP site formation	1	1	0.02	0.0192	1.7167	GO_1968
Biological Process	GO:0034775	glutathione transmembrane transport	glutathione transmembrane transport	1	1	0.02	0.0192	1.7167	GO_1991
Biological Process	GO:0009229	thiamine diphosphate biosynthetic process	thiamine diphosphate	2	1	0.04	0.0381	1.41908	GO_1957
Biological Process	GO:0042450	arginine biosynthetic process via ornithine​​	arginine via ornithine​​	2	1	0.04	0.0381	1.41908	GO_2597
Biological Process	GO:0009291	unidirectional conjugation	unidirectional conjugation	2	1	0.04	0.0381	1.41908	GO_236
Biological Process	GO:0006308	DNA catabolic process	DNA catabolic	17	2	0.33	0.0405	1.39254	GO_1968,GO_2568
Metabolic Function	GO:0046872	metal ion binding	metal ion binding	284	12	5.59	0.014	1.85387	GO_1047,GO_1062,GO_1131,GO_1598,GO_1776,GO_1957,GO_1968,GO_2050,GO_2056,GO_2077,GO_2545,GO_2840
Metabolic Function	GO:0004588	orotate phosphoribosyltransferase activity	orotate phosphoribosyltransferase	1	1	0.02	0.02	1.69897	GO_1598
Metabolic Function	GO:0050480	imidazolonepropionase activity	imidazolonepropionase	1	1	0.02	0.0197	1.70553	GO_2840
Metabolic Function	GO:0003991	acetylglutamate kinase activity	acetylglutamate kinase	1	1	0.02	0.02	1.69897	GO_2597
Metabolic Function	GO:0004789	thiamine-phosphate diphosphorylase activity	thiamine-phosphate diphosphorylase	1	1	0.02	0.02	1.69897	GO_1957
Metabolic Function	GO:0008817	cob(I)yrinic acid a,c-diamide adenosyltransferase	cob(I)yrinic acid adenosyltransferase	1	1	0.02	0.02	1.69897	GO_1770
Metabolic Function	GO:0008534	oxidized purine nucleobase lesion DNA N-glycosylase activity	oxidized purine lesion DNA N-glycosylase	1	1	0.02	0.02	1.69897	GO_1968
Metabolic Function	GO:0051537	2 iron 2 sulfur cluster binding	2 iron 2 sulfur cluster binding	14	2	0.28	0.03	1.52288	GO_1047,GO_2056
Metabolic Function	GO:0004523	RNA-DNA hybrid ribonuclease activity	RNA-DNA hybrid ribonuclease	2	1	0.04	0.039	1.40894	GO_1776
Metabolic Function	GO:0140078	class I DNA-(apurinic or apyrimidinic site) endonuclease activity	class I DNA endonuclease	2	1	0.04	0.039	1.40894	GO_1968
Metabolic Function	GO:0004784	superoxide dismutase activity	superoxide dismutase	2	1	0.04	0.039	1.40894	GO_2545
Metabolic Function	GO:0005354	galactose transmembrane transporter activity	galactose transmembrane transporter	2	1	0.04	0.039	1.40894	GO_1583
Metabolic Function	GO:0005355	glucose transmembrane transporter activity	glucose transmembrane transporter	2	1	0.04	0.039	1.40894	GO_1583
Metabolic Function	GO:0047121	isoquinoline 1-oxidoreductase activity	isoquinoline 1-oxidoreductase	2	1	0.04	0.039	1.40894	GO_1047
Metabolic Function	GO:0047936	glucose 1-dehydrogenase [NAD(P)] activity	glucose 1-dehydrogenase	2	1	0.04	0.039	1.40894	GO_1617
Metabolic Function	GO:0030983	mismatched DNA binding	mismatched DNA binding	2	1	0.04	0.039	1.40894	GO_2551
Metabolic Function	GO:0004049	anthranilate synthase activity	anthranilate synthase	2	1	0.04	0.039	1.40894	GO_2077
